# The genome of the blind bee louse fly reveals deep convergences with its social host and illuminates Drosophila origins

**DOI:** 10.1101/2022.11.08.515706

**Authors:** Héloïse Bastide, Hélène Legout, Noé Dogbo, David Ogereau, Carolina Prediger, Julie Carcaud, Jonathan Filée, Lionel Garnery, Clément Gilbert, Frédéric Marion-Poll, Fabrice Requier, Jean-Christophe Sandoz, Amir Yassin

## Abstract

The nests of social insects often harbor a rich fauna of intruders known as inquilines.^1^ Social inquilines are usually closely-related to their host due to potential genetic predispositions,^2,3^ but how phylogenetically distant non-social inquilines adapt to their hosts remains unclear. Here, we analyzed the genome of the wingless and blind bee louse fly *Braula coeca*, an inquiline kleptoparasite of the Western honey bee *Apis mellifera*.^4,5^ Using large phylogenomic data, we confirmed recent accounts that the bee louse fly is an aberrant drosophilid,^6,7^ and showed that it had likely evolved from a sap-breeder ancestor associated with honeydew and scale insects wax. Unlike many parasites, such as the human louse, the bee louse fly genome did not show significant erosion or strict reliance on an endosymbiont, likely due to a relatively recent age of inquilinism. However, a striking parallel evolution in a set of gene families was observed between the honey bee and the bee louse fly. Convergences included genes potentially involved in metabolism and immunity and the loss of nearly all bitter-tasting gustatory receptors in agreement with life in a protective nest and a major diet of honey, pollen, and beeswax. Vision-related and odorant receptor genes also exhibited rapid losses. Only genes whose orthologs in the closely related *Drosophila melanogaster* respond to honey bee pheromones components or floral aroma were retained, whereas the losses included orthologous receptors responsive to the anti-ovarian honey bee queen pheromones. These results indicate that deep genomic convergences can underlie major morphological and neuroethological transitions during the evolution of inquilinism between non-social parasites and their social hosts.
