## Supplementary material for "The genome of the blind bee louse fly reveals deep convergences with its social host and illuminates Drosophila origins": Data S1

### Sheet: Feuil1
Data S1 - Summary of the genomes used in phylogenomic analyses of (I) the Ephydroidea, and (II) the Diptera and Hymenoptera supermatrix.
Sequence type, NCBI accession numbers and assembly BUSCO scores are given for all species. FS = assembly can be retrieved on Figshare. Genome size, gene content and annotation BUSCO scores are given for species used in gene family evolution.
Analysis	Sequence type	NCBI accession/SRR	Assembly name	Order	Species	Genome size	Gene content	Assembly BUSCO score	Annotation BUSCO score
II	DNA	GCF_001442555.1	ACSNU-2.0	Hymenoptera	Apis cerana	228.3	12597	S:5584,D:24,F:155,M:228	S:4881,D:767,F:155,M:188
II	DNA	GCF_000469605.1	Apis dorsata 1.3	Hymenoptera	Apis dorsata	230.3	11616	S:5751,D:3,F:59,M:178	S:5104,D:663,F:79,M:145
II	DNA	GCF_000184785.3	Aflo_1.1	Hymenoptera	Apis florea	229	11811	S:5677,D:4,F:138,M:172	S:5212,D:577,F:105,M:97
II	DNA	GCF_014066325.1	ASM1406632v1	Hymenoptera	Apis laboriosa	226.1	11594	S:5850,D:4,F:21,M:116	S:5120,D:761,F:16,M:94
II	DNA	GCF_003254395.2	Amel_HAv3.1	Hymenoptera	Apis mellifera	225.2	12016	S:5850,D:4,F:20,M:117	S:4999,D:848,F:18,M:126
II	DNA	GCF_023373825.1	ASM2337382v1	Diptera	Bactrocera dorsalis	530.3	17896	S:3214,D:7,F:27,M:37	S:2778,D:462,F:7,M:38
II	DNA	GCF_024516045.1	iyBomAffi1.2	Hymenoptera	Bombus affinis	365.1	13461	S:5827,D:18,F:36,M:110	S:4915,D:974,F:7,M:95
II	DNA	GCF_000188095.3	BIMP_2.2	Hymenoptera	Bombus impatiens	246.9	13084	S:5829,D:6,F:34,M:122	S:4930,D:936,F:19,M:106
II	DNA	GCF_014825855.1	ASM1482585v1	Hymenoptera	Bombus pyrosoma	254.8	13773	S:5838,D:12,F:26,M:115	S:4820,D:1058,F:16,M:97
I and II	DNA	PRJNA1000103	FS	Diptera	Braula coeca	309	10349	S:3100,D:48,F:22,M:115	S:2941,D:51,F:69,M:224
II	DNA	GCF_001652005.2	ASM165200v1	Hymenoptera	Ceratina calcarata	198.8	13494	S:5623,D:70,F:87,M:211	S:4839,D:924,F:79,M:149
II	DNA	GCF_000347755.3	Ccap_2.1	Diptera	Ceratitis capitata	436.5	15347	S:3236,D:5,F:9,M:35	S:2795,D:469,F:3,M:18
II	DNA	GCF_013123115.1	ASM1312311v1	Hymenoptera	Colletes gigas	273.1	12016	S:5761,D:47,F:36,M:147	S:5063,D:828,F:8,M:92
II	DNA	GCF_001412515.2	Dall2.0	Hymenoptera	Diachasma alloeum	384.4	13900	S:5678,D:28,F:110,M:175	S:5159,D:674,F:33,M:125
I and II	DNA	GCF_011750605.1	ASM1175060v1	Diptera	Drosophila busckii	118.5	13762	S:3177,D:22,F:19,M:67	S:2959,D:252,F:12,M:62
I and II	DNA	GCF_018153295.1	ASM1815329v1	Diptera	Drosophila grimshawi	191.4	13936	S:3235,D:19,F:10,M:21	S:2990,D:278,F:2,M:15
I and II	DNA	GCF_000001215.4	Release 6 plus ISO1 MT	Diptera	Drosophila melanogaster	143.7	13999	S:3235,D:8,F:16,M:26	S:3271,D:14,F:0,M:0
I and II	DNA	GCF_018153725.1	ASM1815372v1	Diptera	Drosophila mojavensis	163.2	14925	S:3242,D:14,F:11,M:18	S:2929,D:330,F:4,M:22
I and II	DNA	GCF_009870125.1	UCI_Dpse_MV25	Diptera	Drosophila pseudoobscura	163.3	16252	S:3219,D:23,F:28,M:15	S:2867,D:397,F:3,M:18
I and II	DNA	GCF_003285735.1	DvirRS2	Diptera	Drosophila virilis	206	15282	S:3195,D:58,F:17,M:15	S:2865,D:386,F:4,M:30
I and II	DNA	GCF_018902025.1	UCI_dwil_1.1	Diptera	Drosophila willistoni	247	15858	S:3212,D:36,F:11,M:26	S:2996,D:265,F:1,M:23
II	DNA	GCF_001272555.1	ASM127255v1	Hymenoptera	Dufourea novaeangliae	279.5	10477	S:5776,D:9,F:47,M:159	S:5581,D:326,F:25,M:59
I and II	DNA	GCA_001014675.1	ASM101467v1	Diptera	Ephydra gracilis	410.9	9154	S:2815,D:29,F:216,M:225	S:2245,D:21,F:341,M:678
II	DNA	GCF_001483705.2	ASM148370v2	Hymenoptera	Eufriesea mexicana	595.4	11469	S:5750,D:42,F:44,M:155	S:5346,D:559,F:30,M:56
II	DNA	GCF_000806365.1	ASM80636v1	Hymenoptera	Fopius arisanus	153.6	12927	S:5514,D:21,F:182,M:274	S:5001,D:797,F:78,M:115
II	DNA	GCF_011392965.1	Fvar_1.2	Hymenoptera	Frieseomelitta varia	275.4	13096	S:5776,D:8,F:68,M:139	S:4872,D:940,F:54,M:125
II	DNA	GCF_001263275.1	ASM126327v1	Hymenoptera	Habropoda laboriosa	297	10688	S:5770,D:10,F:58,M:153	S:5622,D:279,F:31,M:59
II	DNA	GCF_026225885.1	UHH_iyHylAnth1.0_haploid	Hymenoptera	Hylaeus anthracinus	254.5	12483	S:5687,D:92,F:53,M:159	S:4901,D:930,F:30,M:130
II	DNA	GCF_019393585.1	ZJU_Lbou_2.1	Hymenoptera	Leptopilina boulardi	354.8	15782	S:5450,D:27,F:95,M:419	S:4875,D:786,F:18,M:312
I and II	DNA	GCA_018903435.1	ASM1890343v1	Diptera	Leucophenga varia	303.6	13160	S:2961,D:144,F:73,M:107	S:2838,D:143,F:108,M:196
II	DNA	GCF_022045245.1	ASM2204524v1	Diptera	Lucilia cuprina	409.2	15761	S:3142,D:20,F:59,M:64	S:2838,D:336,F:50,M:61
II	DNA	GCF_000220905.1	MROT_1.0	Hymenoptera	Megachile rotundata	272.7	13514	S:5810,D:10,F:36,M:135	S:4934,D:944,F:19,M:94
II	DNA	GCF_011865705.1	USU_MGEN_1.2	Hymenoptera	Megalopta genalis	390.1	12831	S:5525,D:55,F:62,M:349	S:4679,D:989,F:26,M:297
II	DNA	GCF_013373865.1	ASM1337386v2	Hymenoptera	Monomorium pharaonis	325.5	16923	S:5655,D:150,F:41,M:145	S:4839,D:1051,F:14,M:87
II	DNA	GCF_009193385.2	Nvit_psr_1.1	Hymenoptera	Nasonia vitripennis	297.3	17760	S:5567,D:43,F:80,M:301	S:4391,D:1271,F:36,M:293
II	DNA	GCF_003710045.2	USU_Nmel_1.3	Hymenoptera	Nomia melanderi	325.5	13425	S:5737,D:4,F:59,M:191	S:4731,D:1062,F:57,M:141
II	DNA	GCF_907164935.1	iOsmBic2.1	Hymenoptera	Osmia bicornis	223	13996	S:5814,D:7,F:29,M:141	S:4932,D:946,F:18,M:95
I and II	DNA	GCA_001014415.1	ASM101441v1	Diptera	Phortica variegata	155.6	11067	S:3076,D:14,F:96,M:99	S:2968,D:19,F:104,M:194
II	DNA	GCF_013731165.1	Rhpom_1.0	Diptera	Rhagleotis pomonella	1223	24286	S:2464,D:542,F:123,M:156	S:2263,D:845,F:70,M:107
I and II	DNA	GCF_003285725.1	SlebRS2	Diptera	Scaptodrosophila lebanonensis	247.1	14927	S:3210,D:39,F:15,M:21	S:2967,D:297,F:1,M:20
II	DNA	GCF_001015335.1	Stomoxys_calcitrans-1.0.1	Diptera	Stomoxys calcitrans	971.2	16306	S:3178,D:14,F:46,M:47	S:2827,D:418,F:16,M:24
II	DNA	GCF_905475345.1	iyVesVulg1.1	Hymenoptera	Vespula vulgaris	188.2	12749	S:5773,D:7,F:48,M:163	S:4829,D:992,F:13,M:157
I	RNA	SRX7122098	GIFF00000000	Diptera	Curtonotum sp.	NA	NA	S:1320,D:723,F:324,M:918	NA
I	RNA	SRX7122099	GIHB00000000	Diptera	Diastata repleta	NA	NA	S:69,D:2486,F:165,M:565	NA
I	DNA	SRX9196592	FS	Diptera	Rhinoleucophenga cf. bivisualis	NA	NA	S:2760,D:42,F:102,M:381	NA
I	RNA	SRX7371321	FS	Diptera	Acletoxenus sp.	NA	NA	S:1046,D:1595,F:197,M:447	NA
I	DNA	SRX9196593	FS	Diptera	Cacoxenus indagator	NA	NA	S:2997,D:146,F:43,M:99	NA
I	RNA	SRX7122079	GIFG00000000	Diptera	Stegana sp.	NA	NA	S:1494,D:1076,F:216,M:499	NA
I	DNA	GCA_018150985.1	ASM1815098v1	Diptera	Chymomyza costata	NA	NA	S:3225,D:26,F:7,M:27	NA
I	RNA	SRX7122097	GIGU00000000	Diptera	Cryptochetum sp.	NA	NA	S:489,D:2145,F:113,M:538	NA
